# Plant defense metabolite detoxification by a pathogenic fungus opens necrotic tissue to diverse bacteria in *Arabidopsis thaliana*

**DOI:** 10.1101/2025.08.22.671692

**Authors:** Shubhangi Sharma, Jingyuan Chen, Matthew Agler

## Abstract

Foliar necrotic fungal pathogens pose a constant threat to plant health. Their virulence can be affected by both the host immune system, as well as diverse host-associated bacteria. Generally, how these factors interact is not well studied, but may provide insights toward sustainable plant protection. *Sclerotinia sclerotiorum* (Ssc) is a devastating, broad host range necrotrophic pathogen with limited control options. Here, we find that necrotic Ssc lesions strongly enrich diverse bacterial taxa. *Arabidopsis thaliana*, like other Brassica plants including crops, produce and store large amounts of aliphatic glucosinolates (aGLS). Upon Ssc invasion and tissue damage, myrosinase enzymes transform aGLS into toxic metabolites, including aliphatic isothiocyanates (aITCs). Adapted Ssc strains can detoxify aITCs by hydrolyzing them with the enzyme SaxA, which is important for its virulence. Here, we find that this detoxification is critical for bacterial enrichment in necrotic lesions, since a SaxA-deficient strain does not alter the bacteriome. Additionally, our results suggest that both aliphatic and other GLSs likely contribute specific effects to this phenomenon. Thus, we demonstrate a mechanism in which the interaction of host and pathogen factors together shape a pathogen-associated bacteriome, providing directions to better understand interactions of host bacteria with foliar necrotic pathogens.
