## Supplementary Table 1 for "Plant defense metabolite detoxification by a pathogenic fungus opens necrotic tissue to diverse bacteria in *Arabidopsis thaliana*"

### Sheet: ColWT_PDB_ILZvNILZ
	baseMean	log2FoldChange	lfcSE	stat	pvalue	padj	Kingdom	Phylum	Class	Order	Family	Genus
Pseudonocardia_001	1847.31	-5.59187	1.69659	-3.29595	0.0009809	0.00735672	Bacteria	Actinobacteriota	Actinobacteria	Pseudonocardiales	Pseudonocardiaceae	Pseudonocardia
Sphingopyxis_022	26.875	-4.74322	1.23294	-3.84709	0.00011953	0.00310683	Bacteria	Proteobacteria	Alphaproteobacteria	Sphingomonadales	Sphingomonadaceae	Sphingopyxis
Devosia_023	32.1875	-3.06572	1.23729	-2.47777	0.0132205	0.0495769	Bacteria	Proteobacteria	Alphaproteobacteria	Rhizobiales	Devosiaceae	Devosia
Shinella_027	19.5	-3.37397	1.26544	-2.66624	0.00767038	0.0313788	Bacteria	Proteobacteria	Alphaproteobacteria	Rhizobiales	Rhizobiaceae	Shinella
Mesorhizobium_030	19.5625	-4.47316	1.17357	-3.81158	0.00013808	0.00310683	Bacteria	Proteobacteria	Alphaproteobacteria	Rhizobiales	Rhizobiaceae	Mesorhizobium
Rhizobacter_034	8.5	-3.14974	1.11909	-2.81455	0.00488455	0.0219805	Bacteria	Proteobacteria	Gammaproteobacteria	Burkholderiales	Comamonadaceae	Rhizobacter
Rhodopseudomonas_035	11.6875	-3.90046	1.15987	-3.36283	0.00077148	0.0069433	Bacteria	Proteobacteria	Alphaproteobacteria	Rhizobiales	Xanthobacteraceae	Rhodopseudomonas
Hyphomicrobium_042	17.6875	-4.02236	1.18637	-3.39047	0.00069774	0.0069433	Bacteria	Proteobacteria	Alphaproteobacteria	Rhizobiales	Hyphomicrobiaceae	Hyphomicrobium
Luteimonas_049	8.1875	-3.92283	1.07435	-3.65135	0.00026086	0.00391296	Bacteria	Proteobacteria	Gammaproteobacteria	Xanthomonadales	Xanthomonadaceae	Luteimonas
Aquicella_054	4.4375	-3.03952	1.03252	-2.94379	0.00324222	0.0182375	Bacteria	Proteobacteria	Gammaproteobacteria	Diplorickettsiales	Diplorickettsiaceae	Aquicella
Aquamicrobium_056	4.375	-3.078	1.03637	-2.96999	0.00297809	0.0182375	Bacteria	Proteobacteria	Alphaproteobacteria	Rhizobiales	Rhizobiaceae	Aquamicrobium
Pricia_072	4.875	-3.03952	1.07773	-2.82029	0.00479797	0.0219805	Bacteria	Bacteroidota	Bacteroidia	Flavobacteriales	Flavobacteriaceae	Pricia

### Sheet: ColWT_SScWT_ILZvNILZ
	baseMean	log2FoldChange	lfcSE	stat	pvalue	padj	Kingdom	Phylum	Class	Order	Family	Genus
Pseudonocardia_001	1238.29	7.13261	1.11398	6.40281	1.52546e-10	2.04411e-08	Bacteria	Actinobacteriota	Actinobacteria	Pseudonocardiales	Pseudonocardiaceae	Pseudonocardia
Rhodanobacter_007	140.6	6.15723	1.46562	4.20112	2.65601e-05	0.000222441	Bacteria	Proteobacteria	Gammaproteobacteria	Xanthomonadales	Rhodanobacteraceae	Rhodanobacter
Nocardioides_009	204.063	6.73354	1.14334	5.88936	3.87697e-09	2.59757e-07	Bacteria	Actinobacteriota	Actinobacteria	Propionibacteriales	Nocardioidaceae	Nocardioides
Saccharopolyspora_010	455.236	7.77645	1.61018	4.82955	1.36841e-06	5.61149e-05	Bacteria	Actinobacteriota	Actinobacteria	Pseudonocardiales	Pseudonocardiaceae	Saccharopolyspora
Pseudomonas_011	82.8286	4.50661	1.11317	4.04846	5.15547e-05	0.000362645	Bacteria	Proteobacteria	Gammaproteobacteria	Pseudomonadales	Pseudomonadaceae	Pseudomonas
Simplicispira_012	79.0313	6.56082	1.4614	4.48941	7.1422e-06	8.89194e-05	Bacteria	Proteobacteria	Gammaproteobacteria	Burkholderiales	Comamonadaceae	Simplicispira
Brevundimonas_013	211.186	6.39035	1.37247	4.65609	3.22278e-06	7.19754e-05	Bacteria	Proteobacteria	Alphaproteobacteria	Caulobacterales	Caulobacteraceae	Brevundimonas
Fluviicola_014	126.636	7.1681	1.66277	4.31093	1.62572e-05	0.000167574	Bacteria	Bacteroidota	Bacteroidia	Flavobacteriales	Crocinitomicaceae	Fluviicola
Sphingobium_015	58.5451	6.53619	1.50749	4.33582	1.45219e-05	0.000162161	Bacteria	Proteobacteria	Alphaproteobacteria	Sphingomonadales	Sphingomonadaceae	Sphingobium
Bizionia_017	352.784	7.03433	1.56849	4.48477	7.29935e-06	8.89194e-05	Bacteria	Bacteroidota	Bacteroidia	Flavobacteriales	Flavobacteriaceae	Bizionia
Limnobacter_018	142.227	7.42067	1.61708	4.58894	4.45511e-06	8.34272e-05	Bacteria	Proteobacteria	Gammaproteobacteria	Burkholderiales	Burkholderiaceae	Limnobacter
Sphingopyxis_022	153.473	7.20634	1.519	4.74415	2.09384e-06	5.61149e-05	Bacteria	Proteobacteria	Alphaproteobacteria	Sphingomonadales	Sphingomonadaceae	Sphingopyxis
Devosia_023	183.493	5.94945	1.32125	4.50288	6.70389e-06	8.89194e-05	Bacteria	Proteobacteria	Alphaproteobacteria	Rhizobiales	Devosiaceae	Devosia
Mesorhizobium_030	52.1649	5.34945	1.28517	4.16246	3.14841e-05	0.000248169	Bacteria	Proteobacteria	Alphaproteobacteria	Rhizobiales	Rhizobiaceae	Mesorhizobium
TM7a_033	50.9223	5.59091	1.45602	3.83986	0.000123105	0.000659841	Bacteria	Patescibacteria	Saccharimonadia	Saccharimonadales	Saccharimonadaceae	TM7a
Rhizobacter_034	37.5827	5.46452	1.33236	4.1014	4.10661e-05	0.000305714	Bacteria	Proteobacteria	Gammaproteobacteria	Burkholderiales	Comamonadaceae	Rhizobacter
Pseudaminobacter_038	37.1042	5.44281	1.39574	3.89957	9.63617e-05	0.000538019	Bacteria	Proteobacteria	Alphaproteobacteria	Rhizobiales	Rhizobiaceae	Pseudaminobacter
Hyphomicrobium_042	36.5935	5.40364	1.3533	3.99294	6.52581e-05	0.000402496	Bacteria	Proteobacteria	Alphaproteobacteria	Rhizobiales	Hyphomicrobiaceae	Hyphomicrobium
Arthrobacter_044	67.5383	6.7395	1.47615	4.5656	4.98073e-06	8.34272e-05	Bacteria	Actinobacteriota	Actinobacteria	Micrococcales	Micrococcaceae	Arthrobacter
Marmoricola_048	49.1118	5.83577	1.36854	4.26423	2.0059e-05	0.000191993	Bacteria	Actinobacteriota	Actinobacteria	Propionibacteriales	Nocardioidaceae	Marmoricola
Luteimonas_049	123.482	6.89032	1.4403	4.78395	1.7188e-06	5.61149e-05	Bacteria	Proteobacteria	Gammaproteobacteria	Xanthomonadales	Xanthomonadaceae	Luteimonas
Knoellia_050	34.0876	5.74523	1.42312	4.03706	5.41261e-05	0.000362645	Bacteria	Actinobacteriota	Actinobacteria	Micrococcales	Intrasporangiaceae	Knoellia
Aquicella_054	29.3287	4.79255	1.22411	3.91514	9.03516e-05	0.000526396	Bacteria	Proteobacteria	Gammaproteobacteria	Diplorickettsiales	Diplorickettsiaceae	Aquicella
Pedobacter_064	67.18	6.74123	1.59558	4.22495	2.38992e-05	0.000213499	Bacteria	Bacteroidota	Bacteroidia	Sphingobacteriales	Sphingobacteriaceae	Pedobacter
Taibaiella_071	38.2766	5.50549	1.37983	3.98997	6.60815e-05	0.000402496	Bacteria	Bacteroidota	Bacteroidia	Chitinophagales	Chitinophagaceae	Taibaiella

### Sheet: ColWT_SscdSaxA_ILZvNILZ
	baseMean	log2FoldChange	lfcSE	stat	pvalue	padj	Kingdom	Phylum	Class	Order	Family	Genus
Brevundimonas_013	73.7579	4.13209	0.939433	4.3985	1.09004e-05	0.000351275	Bacteria	Proteobacteria	Alphaproteobacteria	Caulobacterales	Caulobacteraceae	Brevundimonas
Fluviicola_014	58.8845	5.31783	1.17353	4.53148	5.85705e-06	0.000351275	Bacteria	Bacteroidota	Bacteroidia	Flavobacteriales	Crocinitomicaceae	Fluviicola
Devosia_023	103.239	4.79503	1.0025	4.78309	1.72621e-06	0.000252026	Bacteria	Proteobacteria	Alphaproteobacteria	Rhizobiales	Devosiaceae	Devosia
Knoellia_050	17.243	4.0748	0.924362	4.40822	1.04222e-05	0.000351275	Bacteria	Actinobacteriota	Actinobacteria	Micrococcales	Intrasporangiaceae	Knoellia
Pedobacter_064	17.0244	4.45243	1.01722	4.37704	1.203e-05	0.000351275	Bacteria	Bacteroidota	Bacteroidia	Sphingobacteriales	Sphingobacteriaceae	Pedobacter

### Sheet: Colmyb2829_PDB_ILZvNILZ
	baseMean	log2FoldChange	lfcSE	stat	pvalue	padj	Kingdom	Phylum	Class	Order	Family	Genus
Hydrogenophaga_003	3.30204	2.42374	0.676472	3.58291	0.000339784	0.00669859	Bacteria	Proteobacteria	Gammaproteobacteria	Burkholderiales	Comamonadaceae	Hydrogenophaga
Hydrocarboniphaga_004	654.397	3.96151	1.17286	3.37766	0.00073105	0.00842731	Bacteria	Proteobacteria	Gammaproteobacteria	Salinisphaerales	Solimonadaceae	Hydrocarboniphaga
Acinetobacter_005	10.5252	4.03331	0.815858	4.94365	7.66741e-07	0.00010581	Bacteria	Proteobacteria	Gammaproteobacteria	Pseudomonadales	Moraxellaceae	Acinetobacter
Virgibacillus_020	8.05235	3.95766	0.862067	4.5909	4.41344e-06	0.000304527	Bacteria	Firmicutes	Bacilli	Bacillales	Bacillaceae	Virgibacillus
Shinella_027	10.8164	2.89259	0.842041	3.43521	0.00059209	0.00817084	Bacteria	Proteobacteria	Alphaproteobacteria	Rhizobiales	Rhizobiaceae	Shinella
Rubrivivax_028	3.33518	2.33775	0.692256	3.377	0.000732809	0.00842731	Bacteria	Proteobacteria	Gammaproteobacteria	Burkholderiales	Comamonadaceae	Rubrivivax
Paenibacillus_029	3.30681	2.30632	0.629505	3.6637	0.000248599	0.00571777	Bacteria	Firmicutes	Bacilli	Paenibacillales	Paenibacillaceae	Paenibacillus
Arachidicoccus_068	8.85558	-3.59712	0.872525	-4.12265	3.74539e-05	0.00162363	Bacteria	Bacteroidota	Bacteroidia	Chitinophagales	Chitinophagaceae	Arachidicoccus
Cellulosimicrobium_074	10.7021	3.68732	0.90603	4.06976	4.70616e-05	0.00162363	Bacteria	Actinobacteriota	Actinobacteria	Micrococcales	Promicromonosporaceae	Cellulosimicrobium
Curtobacterium_084	3.48754	2.67621	0.754958	3.54485	0.000392838	0.00677646	Bacteria	Actinobacteriota	Actinobacteria	Micrococcales	Microbacteriaceae	Curtobacterium
Nevskia_111	3.37859	2.62183	0.754586	3.47452	0.000511761	0.007847	Bacteria	Proteobacteria	Gammaproteobacteria	Salinisphaerales	Solimonadaceae	Nevskia
Domibacillus_162	3.75814	3.11235	0.825597	3.76981	0.00016337	0.00450902	Bacteria	Firmicutes	Bacilli	Bacillales	Planococcaceae	Domibacillus

### Sheet: Colmyb2829_SscWT_ILZvNILZ
	baseMean	log2FoldChange	lfcSE	stat	pvalue	padj	Kingdom	Phylum	Class	Order	Family	Genus
Hydrogenophaga_003	11.9145	4.16739	0.951404	4.38025	1.18542e-05	0.000204755	Bacteria	Proteobacteria	Gammaproteobacteria	Burkholderiales	Comamonadaceae	Hydrogenophaga
Hydrocarboniphaga_004	77.0088	5.56588	0.943311	5.90037	3.62685e-09	3.4455e-07	Bacteria	Proteobacteria	Gammaproteobacteria	Salinisphaerales	Solimonadaceae	Hydrocarboniphaga
Rhodoferax_006	68.2552	3.74363	0.949296	3.94359	8.02723e-05	0.000953234	Bacteria	Proteobacteria	Gammaproteobacteria	Burkholderiales	Comamonadaceae	Rhodoferax
Pseudomonas_011	143.293	3.80661	0.848992	4.48369	7.33635e-06	0.000139391	Bacteria	Proteobacteria	Gammaproteobacteria	Pseudomonadales	Pseudomonadaceae	Pseudomonas
Simplicispira_012	38.5956	3.70654	0.798875	4.63971	3.48905e-06	0.000134846	Bacteria	Proteobacteria	Gammaproteobacteria	Burkholderiales	Comamonadaceae	Simplicispira
Limnobacter_018	41.4131	3.86514	0.846114	4.56811	4.92137e-06	0.000134846	Bacteria	Proteobacteria	Gammaproteobacteria	Burkholderiales	Burkholderiaceae	Limnobacter
Rhizobacter_034	30.4054	3.18162	0.782186	4.0676	4.75007e-05	0.000601676	Bacteria	Proteobacteria	Gammaproteobacteria	Burkholderiales	Comamonadaceae	Rhizobacter
Flavobacterium_036	67.749	6.5447	1.04664	6.25305	4.02502e-10	7.64754e-08	Bacteria	Bacteroidota	Bacteroidia	Flavobacteriales	Flavobacteriaceae	Flavobacterium
Panacagrimonas_045	9.70392	3.23507	0.716811	4.51314	6.38742e-06	0.000134846	Bacteria	Proteobacteria	Gammaproteobacteria	Salinisphaerales	Solimonadaceae	Panacagrimonas
Marmoricola_048	27.7562	3.45434	0.824688	4.18866	2.80604e-05	0.000444289	Bacteria	Actinobacteriota	Actinobacteria	Propionibacteriales	Nocardioidaceae	Marmoricola
Massilia_065	12.4087	3.66016	0.889936	4.11283	3.90836e-05	0.00053042	Bacteria	Proteobacteria	Gammaproteobacteria	Burkholderiales	Oxalobacteraceae	Massilia
Pseudorhodobacter_070	8.99391	3.36437	0.738554	4.55534	5.23006e-06	0.000134846	Bacteria	Proteobacteria	Alphaproteobacteria	Rhodobacterales	Rhodobacteraceae	Pseudorhodobacter
Terrabacter_073	5.77389	3.8299	0.783174	4.89023	1.0072e-06	6.37894e-05	Bacteria	Actinobacteriota	Actinobacteria	Micrococcales	Intrasporangiaceae	Terrabacter
Methylotenera_083	13.4783	3.6369	0.789772	4.605	4.12469e-06	0.000134846	Bacteria	Proteobacteria	Gammaproteobacteria	Burkholderiales	Methylophilaceae	Methylotenera
Cellvibrio_101	6.00866	3.81655	0.91737	4.16032	3.17799e-05	0.000464475	Bacteria	Proteobacteria	Gammaproteobacteria	Cellvibrionales	Cellvibrionaceae	Cellvibrio
Nevskia_111	6.98199	3.41433	0.755234	4.52089	6.15802e-06	0.000134846	Bacteria	Proteobacteria	Gammaproteobacteria	Salinisphaerales	Solimonadaceae	Nevskia

### Sheet: Colmyb2829_SssdsaxA_ILZvNILZ
	baseMean	log2FoldChange	lfcSE	stat	pvalue	padj	Kingdom	Phylum	Class	Order	Family	Genus
[Rhizobium] sphaerophysae group_019	24.9408	-3.68462	0.974768	-3.78	0.000156828	0.0650836	Bacteria	Proteobacteria	Alphaproteobacteria	Rhizobiales	Rhizobiaceae
